# Ultrasensitive fitness costs arise from membrane proteome displacement under protein overexpression

**DOI:** 10.1101/2025.02.12.637850

**Authors:** Janina Müller, Natawan Gadjisade, S. Andreas Angermayr, Gerrit Ansmann, Tobias Bollenbach

**Author notes:** CeMM Research Center for Molecular Medicine of the Austrian Academy of Sciences, 1090 Vienna, Austria (S. Andreas Angermayr).

## Abstract

Protein overexpression is crucial in many diseases and can lead to antibiotic resistance by increasing the expression of drug targets or resistance genes, such as membrane-localized efflux pumps. Using a high-throughput colony-imaging technique, we performed a quantitative genome-wide study of protein overexpression in *Escherichia coli*. Our results show that most membrane proteins impose steep overexpression costs, leading to an abrupt growth collapse beyond a critical expression threshold. By manipulating synthetic membrane proteins to target different translocation pathways, we ruled out saturation of these pathways as the cause of these fitness costs. Instead, we found that the growth collapse is driven by the displacement of endogenous membrane proteins, which we show directly using single-cell time-lapse imaging with fluorescently tagged membrane proteins in a microfluidic device. Displacement of as little as 10% of the membrane proteome trapped most bacteria in a non-growing state. Our findings enhance the quantitative understanding of expression costs, with implications for antibiotic resistance and the biotechnological production of membrane proteins.
