## Supplementary Table 2 for "Ultrasensitive fitness costs arise from membrane proteome displacement under protein overexpression"

### Sheet: Sheet1
gene name	replicate	GFP/A600 at 0 mM IPTG	GFP/A600 at 0.00499638 mM IPTG	GFP/A600 at 0.0084877 mM IPTG	GFP/A600 at 0.0144186 mM IPTG	GFP/A600 at 0.024494 mM IPTG	GFP/A600 at 0.0416096 mM IPTG	GFP/A600 at 0.0706851 mM IPTG	GFP/A600 at 0.120078 mM IPTG	GFP/A600 at 0.203984 mM IPTG	GFP/A600 at 0.346522 mM IPTG	GFP/A600 at 0.588661 mM IPTG	GFP/A600 at 1 mM IPTG
bipA	1	112.924	1128.97	2629.82	7291.29	18623.4	41102.6	82524.9	127088	171172	230871	185066	187163
bipA	2	225.44	1190.71	2473.8	7478.59	18407.1	41178.5	86817.4	134389	179366	228360	189587	192392
birA	1	280.664	1134.51	3862.47	14308.2	43181	79913.8	108053	100537	60934.7	38937.1	24070.6	14135.4
birA	2	188.92	1116.17	3434.16	12234.8	39988.7	79959.3	111045	99657.3	70642.2	39605.9	26622	17049
ccmF	1	83.0461	213.01	259.19	712.89	1977.54	6086.73	5925.98		1653.73	1704.62	986.208	1561.3
ccmF	2	104.602	91.4352	237.122	787.262	1688.54	6504.18			1240.79	1421.4	1120.13	1197.04
cirA	1	104.421	227.174	74.7047	75.5778	288.15	1955.28	4388.36	5896.49	8064.3	10562.4	12554.6	9284.66
cirA	2	211.396	285.382	87.8079	146.477	315.428	2110.12	4726.6	6279.69	8504.51	10822.4	12382.1	9878.77
cysQ	1	150.386	531.47	1507.28	4433.6	11569.2	26935.7	54172.6	83070.6	112845	153202	165539	182354
cysQ	2	171.804	526.769	1415.79	4199.2	11550.6	28747	53967.4	82507	108800	155626	163086	177807
dgoR	1	147.043	786.453	1949.93	7237.93	15939.2	23570.4
dgoR	2	276.218	805.236	1779.08	5762.43	15282.9	22318.3
dld	1	227.446	616.707	1347.86	3517.1	9603.71	28810.9	53997.5	68866.1	79336.8	82953.6	90470.3	91455.6
dld	2	132.888	532.294	1253.22	3388.01	9753.8	30513.9	58475.3	66967.6	79178.3	78132.3	76508.7	78653.9
dmsA	1	145.836	138.528	34.4388	639.499	2236.91	7125.15	20605.5	27545	31149.5	30732.3	25332.6
dmsA	2	45.7388	76.2872	36.6635	731.077	2462.91	7202.76	21282.3	25795.7	29062.1	28457.9	25730.3	26521.6
dmsD	1	247.046	536.051	1125.34	3320.57	8634.37	20438.3	43396	71263.1	108854	166430	172428	189737
dmsD	2	114.392	513.452	1198.63	3233.82	8543.22	20202.8	43637.8	72714.4	106170	167154	180376	181017
dtd	1	-133.199	-263.01	-150.119	-270.788	-151.207	-200.227	-173.894	-112.605	135.603	198.525	166.144	255.392
dtd	2	-111.628	-274.723	-214.837	-298.235	-285.044	-91.2439	-136.366	-41.6631	283.498	163.51	239.669	262.236
essQ	1	175.483	378.162	1193.54	3064.15	7161.18	17954.6	52424.4	72898.4	48737.1
essQ	2	162.467	569.467	1256.53	3064.22	6892.68	17992.7	51302.4	74265.6	54361.9		16343.9	13584.3
fdoI	1	87.8379	44.8454	106.436	315.554	1158.98	3784.62	9652.54	18403.2	25111	30546.1	29795.9	29913.7
fdoI	2	-28.3359	17.2829	-30.2285	223.979	960.987	3821.36	10394.8	18550.6	24882.8	30364.7	29377.4	29034.3
fimC	1	63.9372	-27.4595	-58.3329	-62.6923	19.985	126.247	19.3357	126.258	251.138	127.063	16.2429	-13.72
fimC	2	81.7754	70.8597	-161.67	-166.016	-73.1351	39.4671	42.7681	83.7837	175.002	56.7681	-24.828	-16.9592
fpr	1	179.392	179.127	480.764	1916.19	5338.6	13130.8	26524.8	35114.8	44117	59824.2	71980	69483.4
fpr	2	211.967	252.201	642.047	2064.27	6088.6	15651.5	25439.3	36506.1	44082.7	65056.6	73297.8	75763.9
frdC	1	167.601	-46.7104	-32.3797	4.97302	-44.6613	96.5125			280.408	252.003	-16.0663
frdC	2	67.3806	66.4174	-41.3588	-84.4106	-101.552	-96.9712			145.271
frvB	1	278.678	516.165	1200.25	2746.76	6888.7	14694.9	21870.5	24095.5	26965	30875.8	19570.4
frvB	2	168.643	666.822	1414.96	3494.54	8577.7	17226.7	25808.6	26490.4	32261.6
hokA	1	101.884	138.701	314.365	806.928	2584.7	9423.7	30520.8	55327.5	82705.6	109120	113348	118565
hokA	2	48.0279	152.89	235.877	801.867	2210.83	8129.77	27138.8	52681.3	77117.6	105529	105494	110552
hyfC	1	138.511	55.5487	-33.0549	-142.361	125.716	711.718
hyfC	2	28.2369	153.054	-11.5003	-113.224	128.694	521.288
iclR	1	154.988	206.449	518.812	1510.27	4424.58	12267.7	24480.8	36134.2	43466.7	52262.9	49810.1	50129.7
iclR	2	109.416	182.237	612.103	1521.36	5068.15	13049.2	24867.7	34710	43969.3	50489.4	49088.4	47955.5
ispU	1	188.147	193.668	1128.06	2885.83	6263.81	13654.4	39613.8	50867.1	93650.5	106596	117448	121205
ispU	2	249.614	577.829	939.316	2581.28	5783.68	14526.2	39924.8	48246.4	77097.6	118924	115304	108169
lar	1	158.166	408.847	888.945	2365.06	6486.78	16281.6	39708.4	64766.5	94787.2	146153	154286	160019
lar	2	147.07	344.727	748.599	2243.42	5990.48	16228.4	37785.2	65524.7	92479.1	149218	152773	158407
lexA	1	199.699	673.084	1691.3	4781.37	11344.5	27644.5	56050.8	88118.8	111816	134782	124706	125460
lexA	2	179.207	732.131	1735.6	4645.99	11919.6	29737.5	55482.2	86637.8	113918	130078	126207	127032
metF	1	268.604	566.237	1383.41	3501.45	7938.8	20922.2	13143.2	50851.6	60488.4	62740.8	59665.3	51677.3
metF	2	208.99	420.352	1456.22	3590.79	8416.62	21438.1	38333	50170.8	65363.2	60921.2	58790.3	50580.7
nrfB	1	191.852	133.391	80.982	-34.3314	125.814	112.838	43.0919	28.8905	196.117	88.6867	-167.729	-19.4101
nrfB	2	114.53	19.8788	102.015	-136.395	79.0771	-109.907	11.8872	-11.8183	49.0608	-124.635	-74.7453	-120.265
oxyR	1	85.0006	2.8494	84.0705	-12.5819	77.4749	197.806	705.291	727.549	1656.93		220.618
oxyR	2	194.976	22.2286	2.01068	-43.2621	61.6754	286.545	1084.55	900.02	910.657
pflC	1	82.3938	211.097	607.039	1580.65	4237.2	10764.2	20021.1	32489.4	45347.3	56833.8	52937.7	51723.6
pflC	2	74.412	305.008	595.676	1831.49	4801.3	11747	21972.4	34055.8	45904.8	57352.6	53712.5	53689.7
proQ	1	56.6345	670.725	1734.94	5150.15	12212.4	25935.1	45825	64951.8	70025.1	108716	79651
proQ	2	133.854	626.318	1617.6	5175.02	12459.3	25932.9	45678.3	65074.2	71797.1	103800
rlmB	1	104.148	215.245	638.096	2123.18	6291.77	13808.9	25726.6	32912.8	36252.4	39783.9	39038	38958.3
rlmB	2	76.8597	177.958	573.351	2253.14	7048.23	15401.3	25978.1	31984.5	36152	39016.6	38303	39563.1
rob	1	147.412	416.464	849.897	2222.01	5089.03	8997.97	14176.8	22411.4	27549.3	22006.5	12270.1	7816.93
rob	2	166.534	557.362	1127.56	2818.6	6263.96	10761.9	17853.7	23682.6	29712.4	20677.1	12481.3	9353.51
rplA	1	43.3151	38.0198	188.904	386.74	1299.23	2589.75	4733.63	7436.98	10331.9	12317.8	11131.3	11389.8
rplA	2	66.5896	41.6466	319.277	581.03	1447.6	3009.12	5449.26	7449.06	9923.07	11826.3	11112.4	11202.7
rplM	1	280.576	753.614	1597.14	4826.59	14289.1	38845.9	89141	124137	138967	157567	133689	140903
rplM	2	148.831	554.938	1416.77	4021.24	12222.3	35396.6	77118.2	115072	126937	160672	127066	151160
rplP	1	40.482	411.386	900.95	3152.28	8651.78	26835.6	69186.1	114273	114501
rplP	2	53.8596	423.78	775.549	2819.51	8625.88	28114.7	67763.7	111314	110164
rplV	1	44.1524	146.84	308.058	986.28	3214.87	11455.2	28965.1	44671.5	51488.6	66708.8	66691.9	72996.3
rplV	2	124.592	105.922	285.195	919.826	3115.67	11269.8	27647.9	44429	51638.8	65903	65376.2	70689.8
rpsK	1	100.606	136.767	288.335	1267.23	5194.15	13727.9	34304.1	72895	115575	149908	139505	106044
rpsK	2	72.4297	165.091	392.252	1750.72	6896.56	16038.4	36104.9	74205.3	119677	149178	133824	113288
rpsL	1	94.1764	25.4491	0.436902	79.7492	1068.12	5885.31	27330.1	79535.6	135348	198320
rpsL	2	-58.5963	5.82246	7.28665	152.047	1523.04	8475.82	31439.1	84088.1	148868	206030
rzoD	1	115.734	137.119	97.4467	21.3957	59.8327	35.8278	458.961	4727.79
rzoD	2	-27.7823	148.493	105.7	28.754	101.011	77.3387	244.628	2965.52
secE	1	178.812	322.411	763.762	1842.41	3937.62	12070.7	21240.8	19952.8	11132.3	6042.6	2174.76	1475.5
secE	2	58.2377	308.791	748.24	1639.62	3966.14	13682.5	21694.7	19035.4	9631.44	3003.26	1294.82	877.852
soxR	1	141.906	401.664	963.344	2824.88	6270.81	12071.5	19090.6	47260.5	73059.5	95903	77618.6	83441.7
soxR	2	19.1248	589.734	1186.53	3231.97	7260.51	14062.9	24399.2	55669.2	87609.7	108564	107986	114460
ssb	1	141.236	517.75	1386.79	3962.09	10618.7	26244.2	61466.9	96630.9	133337	169982	179019	194134
ssb	2	169.482	279.437	875.636	2700.35	7829.23	22486.8	48757.6	87514.8	120676	166958	175266	189263
tonB	1	104.019	133.587	-4.77664	-72.9509	-198.256	178.202	341.302
tonB	2	105.596	170.214	25.4779	-83.1474	-107.574	477.756			1318.08
ydhX	1	35.5842	46.0741	241.874	961.825	3040.93	7006.92	19315.8	30699	41314.7	57924.5	55837.4	52537.4
ydhX	2	-32.0045	117.012	274.89	1207.77	2964.62	7357.57	16408.9	24033.5	29598	49591.3	44310	46023.6
yhhP	1	-131.029	226.97	930.124	3459.87	11631.9	38713.5	118363	163413	245917	305682	325724	333348
yhhP	2	-61.9441	197.081	1233.96	3967.17	14291.1	49117.9	118635	164590	213592	306569	324495	320012
yidD	1	-111.614	-107.07	-117.715	-51.138	4.51535	5.25158	177.927	310.682	414.002	303.706	120.467	53.5108
yidD	2	-119.823	-221.624	-164.672	-213.83	-118.526	-23.7787	68.9371	128.257	364.925	200.311	107.399	-76.4241
