## Supplementary Table 3 for "Ultrasensitive fitness costs arise from membrane proteome displacement under protein overexpression"

### Sheet: Sheet1
gene name	E75	subcellular location
amn	46229	cytosol
amyA	4151.05	cytosol
ansA	24199.3	cytosol
fcl	20229.6	cytosol
fliI	16376.2	cytosol
gapA	15632.2	cytosol
gatD	12290.8	cytosol
glf	9070.34	cytosol
gmd	55648.7	cytosol
gnd	28058.7	cytosol
hisB	90858.5	cytosol
hisC	429.735	cytosol
hisD	54687.7	cytosol
purT	27310.1	cytosol
pykA	19868.5	cytosol
rfbB	39261.1	cytosol
rnd	6296.45	cytosol
ruvB	49472.8	cytosol
sdaA	14510	cytosol
selD	19565.7	cytosol
wbbI	17003	cytosol
ydjG	6693.68	cytosol
yeaU	10146.4	cytosol
yegD	3303.95	cytosol
yegQ	75081.5	cytosol
zwf	9360.6	cytosol
araG	16128.7	plasma membrane
araH	4638.52	plasma membrane
baeS	3015.39	plasma membrane
cdgI	783.091	plasma membrane
cheB	4798.82	plasma membrane
flhB	6905.7	plasma membrane
fliG	24945.4	plasma membrane
fliM	9971.83	plasma membrane
gatC	13747.7	plasma membrane
lpxM	27051.6	plasma membrane
manX	57197.5	plasma membrane
mdtD	1082.99	plasma membrane
rfbX	1240.47	plasma membrane
shiA	2886.15	plasma membrane
torY	8397.77	plasma membrane
tyrP	284.06	plasma membrane
wbbH	2954.86	plasma membrane
wbbK	1675.62	plasma membrane
wcaD	2405.81	plasma membrane
wcaJ	1603.43	plasma membrane
wzxC	5024.63	plasma membrane
ydjE	2492	plasma membrane
yeaN	4878.82	plasma membrane
yebS	2099.58	plasma membrane
yedE	3720.08	plasma membrane
yedV	8188.35	plasma membrane
yeeA	1339.31	plasma membrane
yeeE	415.981	plasma membrane
yeeR	1945.02	plasma membrane
